# Leukemia stem cell expansion cultures reveal clonal drivers of leukemogenesis and therapy response

**DOI:** 10.64898/2026.02.24.707683

**Authors:** Indranil Singh, Andrea Polazzi, Alex Maya Pombo, Marta López-Osias, Celine Bauer, Maria Guarini, Pedro Sánchez Sánchez, Luna Goulet, Carmen Gallardo, Daniel Fernández-Perez, Robert L. Bowman, Alejo E. Rodriguez-Fraticelli

## Abstract

Leukemia stem cells (LSCs) contain the highest capacity for leukemia-reinitiation and therapy-resistance across all leukemic cells, but our understanding of their molecular and cellular properties remains limited due to their relative rarity and ineffective cell culture systems to maintain their purity at scale. Here, we develop Polymer-based Leukemic STem-cell Cultures (PLSTCs) and demonstrate their capacity to derive and propagate large numbers of Npm1^cA^/Flt3^ITD^ acute myeloid leukemia (AML) stem cells at high purities. Compared to traditional cultures, PLSTCs show more than 1000-fold enrichment in functional LSCs based on single-cell gene expression signatures and leukemia-initiating assays. Tracing LSC clones with genomic LARRY barcodes during *ex vivo* expansion, we reveal that PLSTCs can sustain a diversity of self-renewing LSC states with stable, heritable transcriptional programs. Using dynamic state-fate analysis, we characterize clonal programs that are linked with enhanced *ex vivo* self-renewal, *in vivo* leukemia initiation, and therapeutic response to induction chemotherapy. LSC clones primed to resist treatment were enriched for a rare cell state that underwent a fate-switch and produced megakaryocytic-erythroid-like leukemic cells that expanded in the spleen. Targeting LSC programs through pooled CRISPR and single-cell sequencing (CROPseq) in PLSTCs, we reveal that chondroitin-sulfate synthesis is required to maintain a primitive LSC state and leukemic recovery from chemotherapy. In sum, our studies showcase the powerful application of scalable leukemic stem-cell expansion cultures and dynamic state-fate analysis of AML LSCs. We anticipate these systems will accelerate our understanding and interception of stem cell plasticity in cancer.
