## Supplementary Tables for "Leukemia stem cell expansion cultures reveal clonal drivers of leukemogenesis and therapy response": Supplementary Table 4 - Markers and Signature scores used for the study.xlsx

### Sheet: Sheet1
S phase genes	G2/M phase genes	LSC_104_UP	LSC17	classic HSC genes	classic MPP genes	classic Myeloid progenitors
Mcm5	Cenpf	Cd34	Dnmt3b	Mecom	Cd48	Mpo
Pcna	Cenpe	Spink2	Zbtb46	Hlf	Pcdh7	Ctsg
Tyms	Knl1	Laptm4b	Nynrin	Procr	Sox4	Fcgr3
Fen1	Hmgb2	Hoxa5	Arhgap22	Fgd5	Flt3	Ms4a3
Mcm2	Hmgn2	Gucy1a3	Laptm4b	Mir99ahg	Cd34	Cebpa
Mcm4	Tuba1b	Shank3	Mmrn1	Cd150	Rnf220	Lyz2
Rrm1	Prc1	Angpt1	Dpysl3	Ly6a	Dntt
Hist1h2ap	Plk3	Arhgap22	Kiaa0125
Hist1h2ae	Hmmr	Mycn	Cdk6
Hist1h2bc	Cep128	Mamdc2	Cpxm1
Ung	Cdk1	Prssl1	Socs2
Gem	Nusap1	Gpsm1	Smim24
Cdk18	Ube2c	Hoxa9	Emp1
Gins2	Birc5	Mmrn1	Ngfrap1
Mcm6	Tpx2	Fscn1	Cd34
Cdca7	Top2a	Dnmt3b	Akr1c3
Dtl	Ndc80	Hoxa6	Adgrg1
Prim1	Cks2	Aif1l
Uhrf1	Nuf2	Socs2
Mlf1IP	Cks1b	Cdk6
Hells	Mki67	Fam69b
Rfc2	Tmpo	Ngfrap1
Rpa2	Tacc3	Cpxm1
Nasp	Fam64a	Tnfrsf4
Rad51ap1	Smc4	Zbtb46
Gmnn	Ccnb2	Dpysl3
Wdr76	Ckap2l	Nynrin
Slbp	Ckap2	Col24a1
Ccne2	Aurkb	Fam30a
Ubr7	Bub1	Spns2
Pold3	Kif11	Adgrg1
Msh2	Anp32e	Flt3
Atad2	Tubb4b	Akr1c3
Rad51	Gtse1	Tfpi
Rrm2	Kif20b	Kcnk17
Cdc45	Hjurp	Epdr1
Cdc6	Cdca3	Bivm
Exo1	Hn1	H2afy2
Tipin	Cdc20	Vwf
Dscc1	Ttk	Emp1
Blm	Cdc25c	Rage
Casp8ap2	Kif2c	Atp8b4
Usp1	Rangap1	Gata2
Clspn	Ncapd2
Pola1	Dlgap5
Chaf1b	Cdca2
Brip1	Cdca8
E2f8	Ect2
	Kif23
	Aurka
	Psrc1
	Anln
	Lbr
	Ckap5
	Ctcf
	Nek2
	G2e3
	Gas2l3
	Gas5
	Cbx5
	Snhg1
	Snhg5
	Smc2
	Snhg12
