## Supplementary Tables for "Leukemia stem cell expansion cultures reveal clonal drivers of leukemogenesis and therapy response": Supplementary Table 8 - Signature scores for in vivo analysis LSCs D40.xlsx

### Sheet: Sheet1
MegE-like	MacDC-like	Myeloid1	Myeloid2	Myeloid3	Myeloid4	Mast/Baso-like	Common resistance-memory
Gata1	Irf8	Camp	Tyrobp	Mpo	H2-Ab1	Fcer1a	AC149090.1
Pf4	Itgal	S100a8	Lgals3	Elane	H2-Eb1	Cpa3	Adam10
Vwf	H2-Ab1	S100a9	Ccr2	Prtm3	Cd74	Gzmb	Arl15
Car1	H2-Eb1	Ngp	Ms4a3	Ly6c2	Itgae	Calr	B2m
Car2	H2-Aa	Chil3		Plac8		Gata2	Bcl11a
Hba-a1	Itgae	Lyz2					C530008M17Rik
Hbb-bs	Itgam						Crim1
Hbb-bt	Cd74						Csgalnact1
							Ell2
							Etv6
							Fchsd2
							Fundc2
							Gm15657
							H2-K1
							Ifi203
							Itm2b
							Kcnq1ot1
							Krit1
							Laptm4a
							Lmo2
							Map7
							Mecom
							Msi2
							Nrxn1
							Ogt
							Pbx1
							Pbx3
							Pcdh7
							Pcgf5
							Pf4
							Prkce
							Prkcq
							Pura
							Rabgap1l
							Rreb1
							Samd12
							Sgms1
							Ssbp2
							Sumo1
							Tgfbr3
							Thsd4
							Tsc22d1
							Vamp5
							Vps13a
