## Supplementary Tables for "Leukemia stem cell expansion cultures reveal clonal drivers of leukemogenesis and therapy response": Supplementary Table 13 - new barcode inserts LARRY.xlsx

### Sheet: Sheet1
Supplementary Table 17: Barcode insert for multiGFP/LARRY V3 and primers for amplification from cDNA
Primer Name	Sequence	Source	Purpose
Barcode MultiLarryGFP bc 17	ttgctaggagagaccatatgggatccgat GAGCAGAT NNNN GA NNNN TG NNNN CA NNN TA NNN atcgccaccgtggctgaatgagactgg	IDT Technologies	Library
			Cloning
Barcode MultiLarryGFP bc 18	ttgctaggagagaccatatgggatccgat TCTCCGAA NNNN GA NNNN TG NNNN CA NNN TA NNN atcgccaccgtggctgaatgagactgg	IDT Technologies	Library
			Cloning
Barcode MultiLarryGFP bc 19	ttgctaggagagaccatatgggatccgat ATTGGTGC NNNN GA NNNN TG NNNN CA NNN TA NNN atcgccaccgtggctgaatgagactgg	IDT Technologies	Library
			Cloning
Barcode MultiLarryGFP bc 20	ttgctaggagagaccatatgggatccgat CGTTACTG NNNN GA NNNN TG NNNN CA NNN TA NNN atcgccaccgtggctgaatgagactgg	IDT Technologies	Library
			Cloning
Pre-Enrichment Fw:	GGCTCGGCTGTTGGGCACTGA	IDT Technologies	LARRY library prep
LARRY enrichment PCR Fw:	GTGACTGGAGTTCAGACGTGTGCTCTTCCGATCTGCTAGGAGAGACCATATGGGATC	IDT Technologies	LARRY library prep
