## Supplementary Tables for "Leukemia stem cell expansion cultures reveal clonal drivers of leukemogenesis and therapy response": Supplementary Table 14 - CROPseq dual guide RNA sequences.xlsx

### Sheet: Sheet1
Cropseq dual guide RNAs (gRNA1-tRNA-gRNA2) cloned by Twistbio
Adgrg1	GATATGCAGATCCTCTAGACGTTTCAGAGCTAAGCACAAGAGTGCATAGCAAGTTGAAATAAGGCTAGTCCGTTATCAACTTGAAAAAGTGGCACCGAGTCGGTGCTAACAAAACAAAGCACCAGTGGTCTAGTGGTAGAATAGTACCCTGCCACGGTACAGACCCGGGTTCGATTCCCGGCTGGTGCATCAGCACTGCAAAGTAGGTC
Csgalnact1	CTTGACACCGGCATGTACCTGTTTCAGAGCTAAGCACAAGAGTGCATAGCAAGTTGAAATAAGGCTAGTCCGTTATCAACTTGAAAAAGTGGCACCGAGTCGGTGCTAACAAAACAAAGCACCAGTGGTCTAGTGGTAGAATAGTACCCTGCCACGGTACAGACCCGGGTTCGATTCCCGGCTGGTGCATTGTCCACCCTCCTCGCTAG
Gapdh	ACTTACCCCGGCCTTCTCCAGTTTCAGAGCTAAGCACAAGAGTGCATAGCAAGTTGAAATAAGGCTAGTCCGTTATCAACTTGAAAAAGTGGCACCGAGTCGGTGCTAACAAAACAAAGCACCAGTGGTCTAGTGGTAGAATAGTACCCTGCCACGGTACAGACCCGGGTTCGATTCCCGGCTGGTGCAAAACAGGCCCACTTGAAGGG
Mat2a	TGTGCAATATATGCAAGATCGTTTCAGAGCTAAGCACAAGAGTGCATAGCAAGTTGAAATAAGGCTAGTCCGTTATCAACTTGAAAAAGTGGCACCGAGTCGGTGCTAACAAAACAAAGCACCAGTGGTCTAGTGGTAGAATAGTACCCTGCCACGGTACAGACCCGGGTTCGATTCCCGGCTGGTGCAACCAAGGCAATGTACCATTG
NTC1	ACCTGATACGTCGTCGCGTAGTTTCAGAGCTAAGCACAAGAGTGCATAGCAAGTTGAAATAAGGCTAGTCCGTTATCAACTTGAAAAAGTGGCACCGAGTCGGTGCTAACAAAACAAAGCACCAGTGGTCTAGTGGTAGAATAGTACCCTGCCACGGTACAGACCCGGGTTCGATTCCCGGCTGGTGCAAGTATGTACTCGCGATACAT
NTC2	GAAACGACCGATTACGCGCGGTTTCAGAGCTAAGCACAAGAGTGCATAGCAAGTTGAAATAAGGCTAGTCCGTTATCAACTTGAAAAAGTGGCACCGAGTCGGTGCTAACAAAACAAAGCACCAGTGGTCTAGTGGTAGAATAGTACCCTGCCACGGTACAGACCCGGGTTCGATTCCCGGCTGGTGCAGCAGCGCGTCATAACCTATA
Plk1	CTAGCACACCAACACGTCGTGTTTCAGAGCTAAGCACAAGAGTGCATAGCAAGTTGAAATAAGGCTAGTCCGTTATCAACTTGAAAAAGTGGCACCGAGTCGGTGCTAACAAAACAAAGCACCAGTGGTCTAGTGGTAGAATAGTACCCTGCCACGGTACAGACCCGGGTTCGATTCCCGGCTGGTGCACCACTAGCAAGGTATACCTG
Spns2	TGAGCACGTTGCCTAAACTCGTTTCAGAGCTAAGCACAAGAGTGCATAGCAAGTTGAAATAAGGCTAGTCCGTTATCAACTTGAAAAAGTGGCACCGAGTCGGTGCTAACAAAACAAAGCACCAGTGGTCTAGTGGTAGAATAGTACCCTGCCACGGTACAGACCCGGGTTCGATTCCCGGCTGGTGCACCCGTCCTGGGCATGATCAC
Zeb1	GCAGACCAGACAGTATTACCGTTTCAGAGCTAAGCACAAGAGTGCATAGCAAGTTGAAATAAGGCTAGTCCGTTATCAACTTGAAAAAGTGGCACCGAGTCGGTGCTAACAAAACAAAGCACCAGTGGTCTAGTGGTAGAATAGTACCCTGCCACGGTACAGACCCGGGTTCGATTCCCGGCTGGTGCATGTAGCCTCTATCACAATAC
Zmat1	GGAGGTGCAGGAGTAGTATTGTTTCAGAGCTAAGCACAAGAGTGCATAGCAAGTTGAAATAAGGCTAGTCCGTTATCAACTTGAAAAAGTGGCACCGAGTCGGTGCTAACAAAACAAAGCACCAGTGGTCTAGTGGTAGAATAGTACCCTGCCACGGTACAGACCCGGGTTCGATTCCCGGCTGGTGCAAGTGCTCTAGAATCATTGTA
Primers for single-cell CROPseq library prep and sequencing
Pre-Enrichment forward	CTGAGCAAAGACCCCAACGAGAA
Truseq_Cropseq	GTGACTGGAGTTCAGACGTGTGCTCTTCCGATCTCTTGTGGAAAGGACGAAACACCG
